# Interactions between strains govern the eco-evolutionary dynamics of microbial communities

**DOI:** 10.1101/2021.01.04.425224

**Authors:** Akshit Goyal, Leonora S. Bittleston, Gabriel E. Leventhal, Lu Lu, Otto X. Cordero

## Abstract

Genomic data has revealed that genotypic variants of the same species, i.e., strains, coexist and are abundant in natural microbial communities. However, it is not clear if strains are ecologically equivalent, or if they exhibit distinct interactions and dynamics. Here, we address this problem by tracking 10 microbial communities from the pitcher plant *Sarracenia purpurea* in the laboratory for more than 300 generations. Using metagenomic sequencing, we reconstruct their dynamics over time and across scales, from distant phyla to closely related genotypes. We find that interactions between naturally occurring strains govern eco-evolutionary dynamics. Surprisingly, even fine-scale variants differing only by 100 base pairs can exhibit vastly different dynamics. We show that these differences may stem from ecological interactions in the communities, which are specific to strains, not species. Finally, by analyzing genomic differences between strains, we identify major functional hubs such as transporters, regulators, and carbohydrate-catabolizing enzymes, which might be the basis for strain-specific interactions. Our work shows that strains are the relevant level of diversity at which to study the long-term dynamics of microbiomes.
