## Supplementary Table S1 for "Interactions between strains govern the eco-evolutionary dynamics of microbial communities"

### Sheet: Sheet1
BioProject	BioSample Accession	Strain ID	Genome Accession	Genus	Abbreviation
PRJNA682646	SAMN17004912	ASV1	JAELUN000000000	Aquitalea sp.	Aq1
PRJNA682646	SAMN17004913	ASV2	JAELUM000000000	Pedobacter sp.	Pe1
PRJNA682646	SAMN17004914	ASV3	JAELUL000000000	Chitinophaga sp.	Chi
PRJNA682646	SAMN17004915	ASV4	JAELUK000000000	Achromobacter sp.	Ac1
PRJNA682646	SAMN17004916	ASV5	JAELUJ000000000	Chromobacterium sp.	Ch1
PRJNA682646	SAMN17004917	ASV6	JAELUI000000000	Ralstonia sp.	Ra
PRJNA682646	SAMN17004918	ASV7	JAELUH000000000	Herbaspirillum sp.	He
PRJNA682646	SAMN17004919	ASV8	JAELUG000000000	Rhizobium sp.	Rh1
PRJNA682646	SAMN17004920	ASV9	JAELUF000000000	Brevundimonas sp.	Br1
PRJNA682646	SAMN17004921	ASV10	JAELUE000000000	Comamonas sp.	Co
PRJNA682646	SAMN17004922	ASV11	JAELUD000000000	Aquitalea sp.	Aq2
PRJNA682646	SAMN17004923	ASV12	JAELUC000000000	Pedobacter sp.	Pe2
PRJNA682646	SAMN17004924	ASV13	JAELUB000000000	Flavobacterium sp.	Fl
PRJNA682646	SAMN17004925	ASV14	JAELUA000000000	Pseudomonas sp.	Ps1
PRJNA682646	SAMN17004926	ASV15	JAELTZ000000000	Aquitalea sp.	Aq3
PRJNA682646	SAMN17004927	ASV16	JAELTY000000000	Aquitalea sp.	Aq4
PRJNA682646	SAMN17004928	ASV17	JAELTX000000000	Pedobacter sp.	Pe3
PRJNA682646	SAMN17004929	ASV18	JAELTW000000000	Sphingomonas sp.	Sp
PRJNA682646	SAMN17004930	ASV19	JAELTV000000000	Pedobacter sp.	Pe4
PRJNA682646	SAMN17004931	ASV20	JAELTU000000000	Rhizobium sp.	Rh2
PRJNA682646	SAMN17004932	ASV21	JAELTT000000000	Dyella sp.	Dy1
PRJNA682646	SAMN17004933	ASV22	JAELTS000000000	Paraburkholderia sp.	Pb
PRJNA682646	SAMN17004934	ASV23	JAELTR000000000	Chromobacterium sp.	Ch2
PRJNA682646	SAMN17004935	ASV24	JAELTQ000000000	Dyella sp.	Dy2
PRJNA682646	SAMN17004936	ASV26	JAELTP000000000	Pandorea sp.	Pa
PRJNA682646	SAMN17004937	ASV27	JAELTO000000000	Xylophilus sp.	Xy
PRJNA682646	SAMN17004938	ASV28	JAELTN000000000	Pedobacter sp.	Pe5
PRJNA682646	SAMN17004939	ASV29	JAELTM000000000	Citrobacter sp.	Ci
PRJNA682646	SAMN17004940	ASV30	JAELTL000000000	Serratia sp.	Se
PRJNA682646	SAMN17004941	ASV31	JAELTK000000000	Delftia sp.	De
PRJNA682646	SAMN17004942	ASV32	JAELTJ000000000	Achromobacter sp.	Ac2
PRJNA682646	SAMN17004943	ASV33	JAELTI000000000	Bosea sp.	Bo
PRJNA682646	SAMN17004944	ASV34	JAELTH000000000	Elizabethkingia sp.	El

### Sheet: Sheet2
BioProject	BioSample	Organism
PRJNA682646	SAMN17004944	Elizabethkingia sp. El
PRJNA682646	SAMN17004943	Bosea sp. Bo
PRJNA682646	SAMN17004942	Achromobacter sp. Ac2
PRJNA682646	SAMN17004941	Delftia sp. De
PRJNA682646	SAMN17004940	Serratia sp. Se
PRJNA682646	SAMN17004939	Citrobacter sp. Ci
PRJNA682646	SAMN17004938	Pedobacter sp. Pe5
PRJNA682646	SAMN17004937	Xylophilus sp. Xy
PRJNA682646	SAMN17004936	Pandoraea sp. Pa
PRJNA682646	SAMN17004935	Dyella sp. Dy2
PRJNA682646	SAMN17004934	Chromobacterium sp. Ch2
PRJNA682646	SAMN17004933	Paraburkholderia sp. Pb
PRJNA682646	SAMN17004932	Dyella sp. Dy1
PRJNA682646	SAMN17004931	Rhizobium sp. Rh2
PRJNA682646	SAMN17004930	Pedobacter sp. Pe4
PRJNA682646	SAMN17004929	Sphingomonas sp. Sp
PRJNA682646	SAMN17004928	Pedobacter sp. Pe3
PRJNA682646	SAMN17004927	Aquitalea sp. Aq4
PRJNA682646	SAMN17004926	Aquitalea sp. Aq3
PRJNA682646	SAMN17004925	Pseudomonas sp. Ps1
PRJNA682646	SAMN17004924	Flavobacterium sp. Fl
PRJNA682646	SAMN17004923	Pedobacter sp. Pe2
PRJNA682646	SAMN17004922	Aquitalea sp. Aq2
PRJNA682646	SAMN17004921	Comamonas sp. Co
PRJNA682646	SAMN17004920	Brevundimonas sp. Br1
PRJNA682646	SAMN17004919	Rhizobium sp. Rh1
PRJNA682646	SAMN17004918	Herbaspirillum sp. He
PRJNA682646	SAMN17004917	Ralstonia sp. Ra
PRJNA682646	SAMN17004916	Chromobacterium sp. Ch1
PRJNA682646	SAMN17004915	Achromobacter sp. Ac1
PRJNA682646	SAMN17004914	Chitinophaga sp. Chi
PRJNA682646	SAMN17004913	Pedobacter sp. Pe1
PRJNA682646	SAMN17004912	Aquitalea sp. Aq1
